# Genetically encoded, noise-tolerant, auxin biosensors in yeast facilitate metabolic engineering and directed evolution

**DOI:** 10.1101/2023.03.21.533585

**Authors:** Patarasuda Chaisupa, Md Mahbubur Rahman, Sherry B. Hildreth, Saede Moseley, Chauncey Gatling, Richard F. Helm, R. Clay Wright

**Author notes:** These authors contributed equally to this work (Patarasuda Chaisupa, Md Mahbubur Rahman).

## Abstract

Auxins are important plant growth regulating compounds that are applied in vast quantities to crops across the globe to control weeds and improve crop quality and yield. Auxins are also produced by nearly every kingdom of life and control both organismal behavior as well as inter-kingdom interactions. Improving our understanding of auxin biosynthesis and signaling is critical to both improving crop plants and controlling symbiotic, commensal, and parasitic inter-kingdom relationships, many of which are critical to ecosystems from forests and oceans to the human microbiome. We present a suite of auxin biosensors that will advance our understanding of and ability to engineer auxin perception by plants and auxin production by fungi. We have developed genetically encoded, ratiometric auxin biosensors in the model yeast *Saccharomyces cerevisiae*, based on the mechanism plants use to perceive auxin. The ratiometric design of these biosensors improves measurements of auxin concentration by reducing clonal and growth phase variation. These biosensors are capable of measuring exogenous auxin in yeast cultures across five orders of magnitude, likely spanning the physiologically relevant range. We implement these biosensors to measure the production of auxin during different growth conditions and phases for *S. cerevisiae*. Finally, we demonstrate how these biosensors could be used to improve quantitative functional studies and directed evolution of plant auxin perception machinery. These genetically encoded auxin biosensors will enable future studies of auxin biosynthesis, transport, and signaling in a wide range of yeast species, as well as other fungi, and plants.

**Graphical Abstract:** 
