## Supplementary Tables S1 for "Genetically encoded, noise-tolerant, auxin biosensors in yeast facilitate metabolic engineering and directed evolution"

### Sheet: Primers
Supplementary Table S1 List of primers used in the experiments
Oligo ID/ Accession number (oWL)	Gene	Primer	Sequence 5'-3'
1	TCYC1	Forward	ATTAGTTATGTCACGCTTACATTCACGCCC
2	TRP1	Reverse	ATGGCTTGGCATGGCGATTTC
3	HIS3	Reverse	CGAAAATTTGGGTGGCCAACTCTC
4	LEU2	Reverse	CTACAGAAGCAGAAATACACGCAGTCA
5	URA3	Reverse	CTGTTCCAGCCCATATCCAACTTCC
14	PGPD	Forward	CGGTAGGTATTGATTGTAATTCTG
15	TCYC1	Reverse	GGGCGTGAATGTAAGCGTGACATAACTAAT
24	pGP4G2-IAA17	Forward	GGCGGTAGTGGAGGCGGTGG
25	pGP4G2-IAA17	Reverse	CATTTTTCCCGGGGGATCCACTAGTTC
158	TIR1	Forward	GCTGGTGATGTTGAATTGAATCCAGGTCCAATGCAGAAGCGAATAGCCTTGTCGTTTCC
159	AFB2	Reverse	GCCCTTGCTCACCATATGGTGGTGATGATGGTGC
160	AFB2	Forward	GCTGGTGATGTTGAATTGAATCCAGGTCCAATGAATTATTTCCCAGATGAAGTAATAGAGC
161	pGP4G2-backbone	Reverse	CATTGGACCTGGATTCAATTCAACATCACCAGC
162	pGP4G2-backbone	Forward	TCATCACCACCATATGGTGAGCAAGGGCGAGGC
264	GPDP promoter-AFB2	Forward	CACACCACACCTGCACAATGAGTTTATCATTATCAATACTCGCCATTTC
265	GPDP promoter-AFB2_reverse	Reverse	CACACCACACCTGCACAAAACCGAGAATCCACACAAATGGCGGC
266	ERBV-1-2a)_forward	Forward	CACACCACACCTGCACAAGGTTCTGGTGGTGCTACTAATTTTTC
267	ERBV-1-2a_reverse	Reverse	CACACCACACCTGCACAAATTGGACCTGGATTCAATTCAACATCACC
268	mScarlet-I_TCYC_forward	Forward	CACACCACACCTGCACAACAATGGTGAGCAAGGGCGAGGCA
269	mScarlet-I_TCYC_reverse	Reverse	CACACCACACCTGCACAAGCCAAATTAAAGCCTTCGAGCGTCCCA
270	pGP4G2-backbone_forward	Forward	CACACCACACCTGCACAATGGCCCGGGGGATCCACTAG
271	pGP4G2-backbone_(BbvCI_mut)_reverse	Reverse	CACACCACACCTGCACAAAGGATCAGTTGGGTGCACGAGTGGG

### Sheet: Plasmids
Supplementary Table S2 List of E.coli strains used in the experiments
Plasmid ID/ Accession number (pWL)	Clonning genes	Relevant genotype	Resistance	auxotrophic marker	Source
57	pGP8G2-AFB2f-AFB2l-3xF6xH	DH5alpha	Amplicillin	HIS3	Jennifer Nemhauser lab (University of Washington, Seattle)
63	pGP8G2-TIR1f-TIR1l-3xF6xH	DH5alpha	Amplicillin	HIS3	Jennifer Nemhauser lab (University of Washington, Seattle)
116	pGP5G-ccdB	DH5alpha	Amplicillin	Leu2	Jennifer Nemhauser lab (University of Washington, Seattle)
145	pDONR-IAA17_no stop	DH5alpha	Kan	-	Jennifer Nemhauser lab (University of Washington, Seattle)
218	pAR318: TP-DNAP1-HIS3	NEB 10-Beta	Kan	HIS3	Chang Liu lab (UC Irvine)
219	pAR633: TP-DNAP1-HIS3	NEB 10-Beta	Kan	HIS4	Chang Liu lab (UC Irvine)
233	pGP4G2-yEGFP-IAA17-ERBV-1-2a-mScarlet	NEB 10-Beta	Amplicillin	TRP1	this study
234	FDP_p10B2_AFB2_3XFLAG_6XHis	NEB 10-Beta	Amplicillin	Leu2	Chang Liu lab (UC Irvine)
273	pGP4G2-eGFP-ERBV-IAA17-TIR1-mScarlet	Top10	Amplicillin	TRP1	this study
274	pGP4G2-eGFP-ERBV-IAA17-AFB2-mScarlet	Top10	Amplicillin	TRP1	this study

### Sheet: Yeasts
Supplementary Table S3 List of S.cerevisiae strain used in the experiments
Yeast ID/ Accession number (yWL)	Short name	Relevant genotype	Source
1	W303-1A ADE2+	W303-1A ADE2+ (MATa, leu2-3,112 trp1-1 can1-100 ura3-1 his3-11,15 ybp1-1)	Jennifer Nemhauser lab (University of Washington, Seattle), originally from Gottschling lab
2	W814-29B	W814-29B (MATα ade2-1 trp1-1 can1-100 ura3-1 leu2-3,112 his3-11,15)	Jennifer Nemhauser lab (University of Washington, Seattle), originally from Gottschling lab
64	YPH499	YPH499 (MATa ura3-52 lys2-801_amber ade2-101_ochre trp1-Δ63 his3-Δ200 leu2-Δ1)	Jennifer Nemhauser lab (University of Washington, Seattle), originally from Richard Gardner lab
97	F102	F102 MATa rho0 (petite) ura3 his3 leu2 trp1 flo1 with WT p1 and WT p2 | |	Chang Liu lab (UC Irvine)
120	pWL57-yWL116 (pGP8G2)_(pGP8G2)_(AFB2f)_(AFB2l)_(3xF6xH_)_(pGP6G2ccdb)	W303-1A ADE2+ (MATa, leu2-3,112 trp1-1 can1-100 ura3-1 his3-11,15 ybp1-1) | | pGP6G2-ccdb | | (pGP8G2)_(AFB2f)_(AFB2l)_(3xF6xH_)	this study
121	pWL63-yWL116 (pGP8G2)_(TIR1f)_(TIR1l)_(3xF6xH_)-(pGP6G2ccdb)	W303-1A ADE2+ (MATa, leu2-3,112 trp1-1 can1-100 ura3-1 his3-11,15 ybp1-1) | | pGP6G2-ccdb | | (pGP8G2)_(TIR1f)_(TIR1l)_(3xF6xH_)	this study
153	pWL234-pWL219-yWL145 (FDP_p10B2_AFB2_3XFLAG_6XHis)-(pAR633: TP-DNAP1-HIS3)-((pGP4G2-yEGFP-IAA17-ERBV-1-2a-mScarlet)-F102 MATa rho0 (petite) ura3 his3 leu2 trp1 flo1 with WT p1 and WT p2)	F102 MATa rho0 (petite) ura3 his3 leu2 trp1 flo1 with WT p1 and WT p2 | | | | pGP4G2-yEGFP-IAA17-ERBV-1-2a-mScarlet | |	this study
154	pWL234-pWL218-yWL145 (FDP_p10B2_AFB2_3XFLAG_6XHis)-(pAR318: TP-DNAP1-HIS3)-((pGP4G2-yEGFP-IAA17-ERBV-1-2a-mScarlet)-F102 MATa rho0 (petite) ura3 his3 leu2 trp1 flo1 with WT p1 and WT p2)	F102 MATa rho0 (petite) ura3 his3 leu2 trp1 flo1 with WT p1 and WT p2 | | | | pGP4G2-yEGFP-IAA17-ERBV-1-2a-mScarlet | |	this study
161	TIR1 + IAA17ratio	| | W814-29B (MATα ade2-1 trp1-1 can1-100 ura3-1 leu2-3,112 his3-11,15) | pGP4G2-yEGFP-IAA17-ERBV-1-2a-mScarlet | (pGP8G2)_(TIR1f)_(TIR1l)_(3xF6xH_)	this study
162	AFB2 + IAA17ratio	| | W814-29B (MATα ade2-1 trp1-1 can1-100 ura3-1 leu2-3,112 his3-11,15) | pGP4G2-yEGFP-IAA17-ERBV-1-2a-mScarlet | (pGP8G2)_(AFB2f)_(AFB2l)_(3xF6xH_)	this study
165	AFB2 x AFB2 + IAA17ratio	W303-1A ADE2+ (MATa, leu2-3,112 trp1-1 can1-100 ura3-1 his3-11,15 ybp1-1) | | pGP6G2-ccdb | | (pGP8G2)_(AFB2f)_(AFB2l)_(3xF6xH_) | | | W814-29B (MATα ade2-1 trp1-1 can1-100 ura3-1 leu2-3,112 his3-11,15) | pGP4G2-yEGFP-IAA17-ERBV-1-2a-mScarlet | (pGP8G2)_(AFB2f)_(AFB2l)_(3xF6xH_) |	this study
166	TIR1 x TIR1 + IAA17ratio	W303-1A ADE2+ (MATa, leu2-3,112 trp1-1 can1-100 ura3-1 his3-11,15 ybp1-1) | | pGP6G2-ccdb | | (pGP8G2)_(TIR1f)_(TIR1l)_(3xF6xH_) | | | W814-29B (MATα ade2-1 trp1-1 can1-100 ura3-1 leu2-3,112 his3-11,15) | pGP4G2-yEGFP-IAA17-ERBV-1-2a-mScarlet | (pGP8G2)_(TIR1f)_(TIR1l)_(3xF6xH_) |	this study
185	pWL274-yWL136 (pGP4G2_IAA17-TIR1-ERBV-mScarlet)	| | W303 (MATα ade2-1 ura3-1 his3-11,15 trp1-1 leu2-3,112 can1-100) | | pGP4G2-eGFP-ERBV-IAA17-TIR1-mScarlet (Single ratiomentric construct TIR1_pWL233backbone)	this study
186	pWL273-yWL136 (pGP4G2_IAA17-AFB2-ERBV-mScarlet)	| | W303 (MATα ade2-1 ura3-1 his3-11,15 trp1-1 leu2-3,112 can1-100) | | pGP4G2-Venus-IAA17-2A-AFB2-mScarlet (Single ratiomentric construct AFB2_pWL233backbone)	this study
209	pWL274-yWL64 (pGP4G2_IAA17-TIR1-ERBV-mScarlet)	YPH499 (MATa ura3-52 lys2-801_amber ade2-101_ochre trp1-Δ63 his3-Δ200 leu2-Δ1) | | pGP4G2-eGFP-ERBV-IAA17-TIR1-mScarlet (Single ratiomentric construct TIR1_pWL233backbone)	this study
210	pWL273-yWL64 (pGP4G2_IAA17-AFB2-ERBV-mScarlet)	YPH499 (MATa ura3-52 lys2-801_amber ade2-101_ochre trp1-Δ63 his3-Δ200 leu2-Δ1) | | pGP4G2-Venus-IAA17-2A-AFB2-mScarlet (Single ratiomentric construct AFB2_pWL233backbone)	this study
